# Germline DNA replication shapes the recombination landscape in mammals

**DOI:** 10.1101/2020.09.23.308874

**Authors:** Florencia Pratto, Kevin Brick, Gang Cheng, Gabriel Lam, Jeffrey M. Cloutier, Daisy Dahiya, Stephen R. Wellard, Philip W. Jordan, R. Daniel Camerini-Otero

## Abstract

Genetic recombination generates novel trait combinations and understanding how recombination is distributed across the genome is key to modern genetics. The PRDM9 protein defines recombination hotspots, however megabase-scale recombination patterning is independent of PRDM9. The single round of DNA replication, which precedes recombination in meiosis, may establish these patterns, therefore we devised a novel approach to study meiotic replication that includes robust and sensitive mapping of replication origins. We find that meiotic DNA replication is distinct; reduced origin firing slows replication in meiosis and a distinctive replication pattern in human males underlies the sub-telomeric increase in recombination. We detected a robust correlation between replication and both contemporary and ancestral recombination and found that replication origin density coupled with chromosome size determines the recombination potential of individual chromosomes. Our findings and methods have far-reaching implications for understanding the mechanisms underlying DNA replication, genetic recombination, and the landscape of mammalian germline variation.
