## Supplemental Tables 1-3 for "Germline DNA replication shapes the recombination landscape in mammals"

### Sheet: Table S1
Datafile name	Sample	Source	Species	Strain	S-phase stage	Cell type	Sorting parameters
							DAPI	Positive	Negative
2C_ALL_S2_2C_NA_NA	2C_MM	Sorted nuclei from testis	Mus musculus	C57BL6J	n/a	Non-replicating	2C	None	None
2C_ALL_hsP4_2C_NA_REC8	2C_HS	Sorted nuclei from testis	Homo sapiens	n/a	n/a	Non-replicating	2C	None	Rec8
2C_HSC_NA_2C_NA_NA	2C_HSC	Sorted nuclei from testis	Homo sapiens	n/a	n/a	Non-replicating	2C	None	None
2C_ALL_MMC_2C_NA_NA	2C_MMC	Sorted nuclei from testis	Mus musculus	C57BL6J	n/a	Non-replicating	2C	None	None
Lep_ALL_S1_4C_SCP3STRA8_NA	4C_LEP	Sorted nuclei from testis	Mus musculus	C57BL6J	n/a	Leptonema	4C	Strong Sycp3 and Stra8	None
MeiS_ALL_S3_2to4C_STRA8_DMRT1	MeiS(a)	Sorted nuclei from testis	Mus musculus	C57BL6J	n/a	Meiotic S-phase	2-4C	Stra8	Dmrt1
MeiS_ALL_S4_2to4C_STRA8_DMRT1	MeiS(b)	Sorted nuclei from testis	Mus musculus	C57BL6J	n/a	Meiotic S-phase	2-4C	Stra8	Dmrt1
MeiS_ALL_S5_2to4C_STRA8_DMRT1	MeiS(c)	Sorted nuclei from testis	Mus musculus	C57BL6J	n/a	Meiotic S-phase	2-4C	Stra8	Dmrt1
MeiS_SPO11_S1_2to4C_STRA8_DMRT1	MeiS(SPO11)	Sorted nuclei from testis	Mus musculus	C57BL6J Spo11-/-	n/a	Meiotic S-phase	2-4C	Stra8	Dmrt1
MeiS_wtLM_S1_2to4C_STRA8_DMRT1	MeiS(wtLM)	Sorted nuclei from testis	Mus musculus	C57BL6J	n/a	Meiotic S-phase	2-4C	Stra8	Dmrt1
MeiS_BxCMID_R1_2to4C_SCP3_NA	MeiS(BxC)M	Sorted nuclei from testis	Mus musculus	C57BL6J X CAST/EIJ F1	Mid	Meiotic S-phase	2-4C	Weak Sycp3 and weak gH2AX	None
MeiS_VERYEARLY_S1_2to4C_SCP3_NA	T1	Sorted nuclei from testis	Mus musculus	C57BL6J	T1:Very Early	Meiotic S-phase	2-4C	Weak Sycp3	None
MeiS_EARLY_S2_2to4C_SCP3yH2AX_NA	T2a	Sorted nuclei from testis	Mus musculus	C57BL6J	T2:Early	Meiotic S-phase	2-4C	Weak Sycp3 and weak gH2AX	None
MeiS_EARLY_S3_2to4C_SCP3STRA8_NA	T2b	Sorted nuclei from testis	Mus musculus	C57BL6J	T2:Early	Meiotic S-phase	2-4C	Weak Sycp3 and Stra8	None
MeiS_MID_S2_2to4C_SCP3yH2AX_NA	T3	Sorted nuclei from testis	Mus musculus	C57BL6J	T3:Mid	Meiotic S-phase	2-4C	Weak Sycp3 and weak gH2AX	None
MeiS_LATE_S2_2to4C_SCP3yH2AX_NA	T4	Sorted nuclei from testis	Mus musculus	C57BL6J	T4:Late	Meiotic S-phase	2-4C	Weak Sycp3 and weak gH2AX	None
SPGB_ALL_S2_2to4C_STRA8DMRT1hi_NA	SpgB(a)	Sorted nuclei from testis	Mus musculus	C57BL6J	n/a	A1-A4 and B-type spermatogonia	2-4C	Stra8 and strong Dmrt1	None
SPGB_ALL_S4_2to4C_STRA8DMRT1_NA	SpgB(b)	Sorted nuclei from testis	Mus musculus	C57BL6J	n/a	A1-A4 and B-type spermatogonia	2-4C	Stra8 and strong Dmrt1	None
SPGI_ALL_S1_2to4C_DMRT1hi_STRA8	SPGI(a)	Sorted nuclei from testis	Mus musculus	C57BL6J	n/a	Intermediate stage spermatogonia	2-4C	Strong Dmrt1	Stra8
SPGI_ALL_S4_2to4C_DMRT1hi_STRA8	SPGI(b)	Sorted nuclei from testis	Mus musculus	C57BL6J	n/a	Intermediate stage spermatogonia	2-4C	Strong Dmrt1	Stra8
SPGI_SPO11_S1_2to4C_DMRT1hi_STRA8	SPGI(SPO11)	Sorted nuclei from testis	Mus musculus	C57BL6J Spo11-/-	n/a	Intermediate stage spermatogonia	2-4C	Strong Dmrt1	Stra8
SPGI_wtLM_S1_2to4C_DMRT1hi_STRA8	SPGI(wtLM)	Sorted nuclei from testis	Mus musculus	C57BL6J	n/a	Intermediate stage spermatogonia	2-4C	Strong Dmrt1	Stra8
SPGU_ALL_S2_2to4C_DMRT1_STRA8	SPGU(a)	Sorted nuclei from testis	Mus musculus	C57BL6J	n/a	Undifferentiated spermatogonia	2-4C	Dmrt1	Stra8
SPGU_ALL_S4_2to4C_DMRT1_STRA8	SPGU(b)	Sorted nuclei from testis	Mus musculus	C57BL6J	n/a	Undifferentiated spermatogonia	2-4C	Dmrt1	Stra8
SPGU_SPO11_S1_2to4C_DMRT1_STRA8	SPGU(SPO11)	Sorted nuclei from testis	Mus musculus	C57BL6J Spo11-/-	n/a	Undifferentiated spermatogonia	2-4C	Dmrt1	Stra8
SPGU_wtLM_S1_2to4C_DMRT1_STRA8	SPGU(wtLM)	Sorted nuclei from testis	Mus musculus	C57BL6J	n/a	Undifferentiated spermatogonia	2-4C	Dmrt1	Stra8
ESC_ALL_S1_2to4C_NA_NA	ESC(b)	Undifferentiated ES cells	Mus musculus	129X1/SvJ	n/a	Mitotic S-phase	2-4C	n/a	n/a
Germline_ALL_S2_2to4C_SCP3_DMRT1w	Meiotic & S/gonia (a)	Sorted nuclei from testis	Homo sapiens	n/a	n/a	Meiotic S-phase	2-4C	Sycp3 and weak Dmrt1	None
MeiS_ALL_hsS1_2to4C_SCP3_NA	Meiotic & S/gonia (b)	Sorted nuclei from testis	Homo sapiens	n/a	n/a	Meiotic S-phase	2-4C	Sycp3	None
MeiS_ALL_hsS1_2to4C_HORMAD1DMRT1_NA	Meiotic & S/gonia (c)	Sorted nuclei from testis	Homo sapiens	n/a	n/a	Meiotic S-phase	2-4C	Hormad1 and weak Dmrt1	None
MeiS_ALL_S2_2to4C_SCP3_DMRT1	MeiS	Sorted nuclei from testis	Homo sapiens	n/a	n/a	Meiotic S-phase	2-4C	Sycp3	Dmrt1
Table S1. Replication timing WGS samples, names and sources

### Sheet: Table S2
Name	Data file names	Detail	Accessions	Citation
Bcell	BCell_Tubbs_R1_NA_NA_NA.mm10	Activated B-cells (S-phase); HiSeq 2000	GSM3227969	(Tubbs et al., 2018)
n/a	n/a	* Resting B-Cells (Non replicating); HiSeq 2000	GSM3227968	(Tubbs et al., 2018)
ESC	E14_Dey_R1_NA_NA_NA.mm10	E14 ES-Cells (S-phase); HiSeq 2500	SRR1639635	-
n/a	n/a	* Primordial Germ Cells (G1)	SRR6639002	(Yehuda et al., 2018)
PGC	PGC_Yehuda_R1_NA_NA_NA.mm10	Primordial Germ Cells (S-phase); NextSeq 500	SRR6638995	(Yehuda et al., 2018)
			SRR6638997
			SRR6638999
			SRR6639001
			SRR6639003
SSC	SSC_Yehuda_R1_NA_NA_NA.mm10	Spermatogonial Stem Cells (S-phase); NextSeq 500	SRR6639005	(Yehuda et al., 2018)
			SRR6639007
			SRR6639009
CD8	CD8_Yehuda_R1_NA_NA_NA.mm10	CD8+ cells (S-phase); NextSeq 500	SRR7249814	(Yehuda et al., 2018)
			SRR7249815
			SRR7249816
Table S2. Datasets used for inferring replication timing from WGS in other cell-types
Samples indicated with an asterisk were used to generate GC-correction profiles for the associated datasets. All samples are from mouse.

### Sheet: Table S3
Name	Data file names	Detail	RT domain ID	Species	Citations
ESC	RT_H7_ESC_Ext35479608_hg38	H7 ES Cells	Ext35479608	Human	(Zimmerman and Gilbert, 2018)
LCL	RT_L1210_Lymphoblastoid_Ext73945012_mm10	L1210 Lymphoblastoid cells	Ext49892535	Mouse	(Hiratani et al., 2010; Zimmerman and Gilbert, 2018)
LCL	RT_GM06990_Lymphoblastoid_Ext54054609_hg38	GM06990 Lymphoblastoid cells	Ext54054609	Human	(Zimmerman and Gilbert, 2018)
Liver	RT_CyT49_Liver_D16_Int81158282_hg38	CyT49 Liver cells	Int81158282	Human	(Zimmerman and Gilbert, 2018)
Myoblast	RT_FM01-154-001_Myoblast_Int58331187_hg38	FM01-154-001 Myoblast cells	Int58331187	Human	(Zimmerman and Gilbert, 2018)
Myoblast	RT_J185a_Myoblast_Int61896107_mm10	J185a Myoblast cells	Int61896107	Mouse	(Hiratani et al., 2010; Zimmerman and Gilbert, 2018)
U2OS	RT_U2OS_Bone_Epithelial_Int66343918_hg38	U2OS Bone epithelial cells	Int66343918	Human	(Zimmerman and Gilbert, 2018)
RPE1	RPE1_MID1_RT_hg38	hTERT-RPE1 cells	n/a	Human	(Takahashi et al., 2019)
Table S3. Public pre-processed datasets of replication timing
Pre-processed RT datasets were used without modification. The processing steps differ among experiments, yet all yield a readout of RT.
